# scParadise: Tunable highly accurate multi-task cell type annotation and surface protein abundance prediction

**DOI:** 10.1101/2024.09.23.614509

**Authors:** Elizaveta Chechekhina, Vsevolod Tkachuk, Vadim Chechekhin

**Author notes:** Corresponding author Vadim Chechekhin, Elizaveta Chechekhina.

## Abstract

scRNA-seq is revolutionizing biomedical research by revealing tissue architecture, cellular composition, and functional interactions. However, accurate cell type annotation remains a challenge, particularly for rare cell types, with existing automated methods often falling short. Multimodal data, combining mRNA expression and protein markers, improves deep cellular analysis and make functional characterization of complex tissues more accurate. However, it is costly and complex to obtain. We present **scParadise**, a cutting-edge Python framework featuring three tools: **scAdam** for multi-level cell annotation, **scEve** for surface protein prediction, and **scNoah** for benchmarking. scAdam surpasses current methods in annotating rare cell types and ensures consistent results across diverse datasets, while scEve enhances clustering and cell type separation. With scNoah’s advanced metrics, scParadise offers a powerful, fast, and reliable solution for single-cell analysis, setting a new standard in scRNA-seq data processing.
