## Supplementary table 1 for "scParadise: Tunable highly accurate multi-task cell type annotation and surface protein abundance prediction"

	NMI_cluster/label	ARI_cluster/label	ASW_label	ASW_label/batch	isolated_label_silhouette	graph_conn	iLISI	cLISI	batch_correction_metrics	bio_conservation_metrics	overall
TotalVI	0.856296319	0.853863255	0.571283959	0.891965528	0.55417861	0.988003893	0.263819135	0.999501794	0.714596185	0.767024787	0.746053347
MOFA+	0.838611938	0.847409367	0.571495421	0.862648963	0.442055017	0.979710867	0.307371306	0.999318159	0.716577045	0.739777981	0.730497606
WNN	0.870907037	0.880382596	0.637324497	0.88423447	0.605429478	0.987294722	0.264950783	0.999762605	0.712159992	0.798761243	0.764120742
PCA concat	0.887839741	0.883433372	0.637038127	0.908863523	0.563445009	0.991395221	0.248080288	1	0.716113011	0.79435125	0.763055954
